# MOCHA: advanced statistical modeling of scATAC-seq data enables functional genomic inference in large human disease cohorts

**DOI:** 10.1101/2023.06.23.544827

**Authors:** Samir Rachid Zaim, Mark-Phillip Pebworth, Imran McGrath, Lauren Okada, Morgan Weiss, Julian Reading, Julie L. Czartoski, Troy R. Torgerson, M. Juliana McElrath, Thomas F. Bumol, Peter J. Skene, Xiao-jun Li

## Abstract

Single-cell assay for transposase-accessible chromatin using sequencing (scATAC-seq) has been increasingly used to study gene regulation. However, major analytical gaps limit its utility in studying gene regulatory programs in complex diseases. We developed MOCHA (Model-based single cell Open CHromatin Analysis) with major advances over existing analysis tools, including: 1) improved identification of sample-specific open chromatin, 2) proper handling of technical drop-out with zero-inflated methods, 3) mitigation of false positives in single cell analysis, 4) identification of alternative transcription-starting-site regulation, and 5) transcription factor–gene network construction from longitudinal scATAC-seq data. These advances provide a robust framework to study gene regulatory programs in human disease. We benchmarked MOCHA with four state-of-the-art tools to demonstrate its advances. We also constructed cross-sectional and longitudinal gene regulatory networks, identifying potential mechanisms of COVID-19 response. MOCHA provides researchers with a robust analytical tool for functional genomic inference from scATAC-seq data.
