## SupplementalFiles for "MOCHA: advanced statistical modeling of scATAC-seq data enables functional genomic inference in large human disease cohorts": Supplementary Table 1.xlsx

### Sheet: Supplementary Table 1
Gene	Full Name	Comments	References
ATP1A1	ATPase Na+/K+ transporting subunit alpha 1	This protein binds to SARS-CoV-2 viral RNA and has been proposed as a COVID-19 therapeutic target. Previously it is shown to be crucial for coronavirus (CoV) infection and has been proposed as a therapeutic target against CoV infection.	1. Nature Microbiology 6, 339-353 (2021). 2. J. Virol. 89(8), 4434-48 (2015).
UBAP2L	Ubiquitin-associated protein 2 like	This protein competes with SARS-CoV-2 N protein for binding with NTF2 domain of G3BP. It also interacts with BMI1 and regulates the activity of hematopoietic stem cells. It may also activate NF-Œ∫B/RELA (p65).	1. Nat. Commun. 12, 6761 (2021). 2. Blood 124(15), 2362-2369 (2014). 3. Cell Death Discov. 8, 123 (2022).
YWHAZ	tyrosine 3-monooxygenase/tryptophan 5-monooxygenase activation protein zeta	This protein is upregulated upon SARS-CoV-2 infection. It is also be proposed as a key player underlying neurodegenerative disease after SARS-CoV-2 infection.	1. Nature 583, 469-472 (2020). Data in Supplementary Table 1 & 2. 2. Med. Hypotheses. 144, 110212 (2020).
CAPN1	Calpain 1	This protein belongs to the calpain protein family which plays multiple, important roles in SARS-CoV-2 infection. It has been proposed as a therapeutic target for both acute and long COVID.	1. Inflammopharmacology 30(5), 1479-1491 (2022). 2. Clin Sci (Lond) 136 (20), 1439-1447 (2022).
ARHGAP9	Rho GTPse activating protein 9	Host factor important to allowing viral replication, Putatively downregulated in response to N-protein from COVID19, linked to mild outcome	1. PNAS 118 (39), e2104759118 (2021). 2. Front. Genet. 12, 763995 (2021).
