## SupplementalFiles for "MOCHA: advanced statistical modeling of scATAC-seq data enables functional genomic inference in large human disease cohorts": Supplementary Table 2.csv

### Sheet: Sheet1
Gene	Full name	References
JAK1	Janus kinase 1	1. Clinical Rheumatology 39, 2055–2062 (2020). 2. Leukemia 35, 2616–2620 (2021).
IL1RAP	interleukin 1 receptor accessory protein	1. Clinical Rheumatology 39, 2055–2062 (2020). 2. Crit Care Explor. 2(8), e0178 (2020).
RENBP (REN complex)	renin binding protein	A mechanistic model and therapeutic interventions for COVID-19 involving a RAS-mediated bradykinin storm - PMC (nih.gov)
HYAL2		A mechanistic model and therapeutic interventions for COVID-19 involving a RAS-mediated bradykinin storm - PMC (nih.gov)
NR3C2		The innate immune response, microenvironment proteinases, and the COVID-19 pandemic: pathophysiologic mechanisms and emerging therapeutic targets - ScienceDirect
IRAK1		https://www.karger.com/Article/FullText/525292
DOK3		https://www.frontiersin.org/articles/10.3389/fimmu.2022.996637/full
STAT3		https://www.frontiersin.org/articles/10.3389/fimmu.2022.996637/full
IL17D		https://www.nature.com/articles/s41598-021-96110-3
IL17RD		https://www.nature.com/articles/s41598-021-96110-3
IL10		https://www.ncbi.nlm.nih.gov/pmc/articles/PMC7605819/
IL18BP		https://www.ncbi.nlm.nih.gov/pmc/articles/PMC8755530/
